# The MutRS quorum sensing system controls lantibiotic mutacin production in the human pathogen *Streptococcus mutans*

**DOI:** 10.1101/2024.10.01.616031

**Authors:** Ryan M. Wyllie, Paul A. Jensen

## Abstract

Microbes use quorum sensing systems to respond to ecological and environmental changes. In the oral microbiome, the pathogenic bacterium *Streptococcus mutans* uses quorum sensing to control the production of bacteriocins. These antimicrobial peptides kill off ecological competetors and allow *S. mutans* to dominate the microenviornment of dental plaques and form dental caries. One class of bacteriocins produced by *S. mutans*, the lantibiotic mutacins, are particularly effective at killing due to their broad spectrum of activity. Despite years of study, the regulatory mechanisms governing production of lantibiotic mutacins I, II, and III in *S. mutans* have never been elucidated. We discovered a distinct class of quorum sensing system, MutRS, that regulates mutacins and is widespread among the streptococci. We demonstrate that MutRS systems are activated by a short peptide pheromone (Mutacin Stimulating Peptide, or MSP) and show that MutRS controls production of three separate lantibiotic mutacins in three different strains of *S. mutans*. Finally, we show that paralogous MutRS systems participate in inter- and intrastrain crosstalk, providing further evidence of the interplay between quorum sensing systems in the oral streptococci.
