## Supplementary Data 2 for "The MutRS quorum sensing system controls lantibiotic mutacin production in the human pathogen *Streptococcus mutans*"

SMU_Strain	ComCDE	ComR1	ComR2	ComR3	Rgg	MutRa1	MutRa2	MutRa3	MutRb1	MutRg1
1002SMUT	1	1	0	1	1	0	0	0	0	1
1006SMUT	1	1	0	1	1	0	0	0	0	1
11A1	1	1	1	0	1	0	0	0	1	1
11SSST2	1	1	1	0	0	0	0	0	1	1
11VS1	1	1	1	1	1	0	0	1	0	1
14D	1	1	0	1	1	0	0	0	0	1
15JP3	1	1	1	0	0	0	0	0	1	1
15VF2	1	1	1	0	0	0	0	0	1	0
1ID3	1	1	1	0	0	0	0	0	1	1
1SM1	1	1	1	0	0	0	0	0	1	0
21	1	1	1	0	1	0	0	0	1	0
24	1	1	0	1	0	0	0	0	1	0
273	0	1	1	0	0	0	1	0	0	0
2ST1	1	1	1	0	1	0	0	0	1	0
2VS1	1	1	0	1	1	0	0	0	0	1
35	1	1	0	1	1	0	0	0	0	1
3SN1	1	1	1	1	1	0	0	1	0	1
4SM1	1	1	1	0	0	0	0	0	1	0
4VF1	1	1	1	0	1	0	0	0	1	0
503SMUT	1	1	1	0	0	0	0	0	0	0
5DC8	1	1	1	0	1	0	0	0	0	1
5SM3	0	1	1	0	0	0	0	0	1	0
662A	1	1	1	0	0	1	0	0	0	0
8ID3	1	1	1	0	0	0	0	0	0	1
A19	0	1	1	0	1	0	0	0	0	1
A9	1	1	1	0	1	0	0	0	0	1
AC4446	1	1	0	1	1	0	0	0	0	1
AD01	1	1	1	0	1	0	0	0	0	1
AM441	1	1	0	0	1	0	0	0	1	1
ATCC25175	1	1	1	0	1	0	0	0	1	1
ATCC55676	1	1	1	0	1	1	0	0	0	1
B	1	1	0	1	1	0	0	0	0	1
B04Sm5	1	1	0	1	0	0	0	0	1	0
B05Sm11	1	1	0	0	0	0	0	0	1	0
B06Sm2	1	1	0	1	1	0	0	0	0	0
B07Sm2	1	1	0	1	1	0	0	0	0	1
B082SMA	1	1	0	1	1	0	0	0	0	1
B084SMA	1	1	1	0	1	0	0	0	0	1
B09Sm1	1	1	0	1	1	0	0	1	0	1
B102SMB	1	1	1	0	1	0	0	0	1	1
B107SMB	1	1	0	1	1	0	0	0	0	1
B111SMA	1	1	1	0	0	0	0	0	1	0
B112SMA	0	1	0	0	0	0	0	0	1	0
B114SMA	1	1	1	0	1	0	0	0	0	1
B115SMA	1	1	0	0	0	0	0	0	1	1
B12Sm1	1	1	0	1	1	0	0	1	1	1
B13Sm1	1	1	1	0	0	0	0	0	1	0
B14	1	1	1	0	1	0	0	0	0	1
B16PSm1	1	1	1	0	1	1	0	0	0	0
B23Sm1	0	1	0	1	0	0	0	1	0	0
B24Sm2	1	1	1	0	0	0	0	0	1	0
B85SMB	1	1	1	0	0	0	0	0	0	0
B88SMA	1	1	1	0	1	0	0	0	0	1
COCC33-14R	1	1	1	0	0	0	0	0	1	0
COCC3314	1	1	1	0	0	0	0	0	1	0
DSM20523	1	1	1	0	1	0	0	0	1	1
FDAARGOS1458	1	1	1	0	1	0	0	0	1	1
FDAARGOS258	1	1	1	0	0	0	0	0	1	0
FDAARGOS685	1	1	1	0	1	0	0	0	1	1
G123	1	1	0	1	1	0	0	0	0	1
GS5	1	1	1	0	1	0	0	0	0	1
HM	1	1	0	1	1	0	0	0	0	1
KCOM1054akaChDCYM3	1	1	1	0	1	0	0	0	1	1
KK21	1	1	1	0	1	0	0	0	0	1
KK23	1	1	0	1	0	0	0	0	1	0
LAB761	1	1	0	0	1	1	0	0	0	1
LAR01	0	1	1	1	1	1	0	1	0	1
LJ23	1	1	0	0	1	0	0	0	0	1
M21	1	1	0	1	1	0	0	0	0	1
M230	1	1	0	1	0	0	0	1	1	1
M2A	1	1	0	0	0	0	0	0	1	0
MD	1	1	1	0	1	0	0	0	0	1
MGYGHGUT00277	1	1	0	0	1	0	0	0	1	1
N29	0	1	0	0	0	0	0	0	1	0
N3209	1	1	1	0	0	0	0	0	0	0
N34	1	1	0	0	1	0	1	0	0	0
N66	1	1	1	0	1	1	0	0	0	1
NBRC13955	1	1	1	0	1	0	0	0	1	1
NCH105	1	1	1	0	0	0	0	0	0	0
NCTC10449	1	1	1	0	1	0	0	0	1	1
NCTC10832	1	1	0	1	1	0	0	0	0	1
NCTC10923	1	1	1	0	1	1	0	0	0	1
NCTC11060	1	1	0	0	1	0	0	0	1	1
NFSM1	1	1	0	1	1	0	0	1	1	0
NFSM2	1	1	1	0	1	0	0	0	0	1
NG8	1	1	1	0	0	0	0	0	0	0
NLML1	1	1	1	0	1	0	0	0	1	0
NLML4	1	1	0	1	1	0	0	0	0	1
NLML5	1	1	0	0	1	0	1	0	0	0
NLML8	1	1	0	0	1	0	0	0	0	1
NLML9	1	1	0	1	1	0	0	0	0	1
NMT4863	0	1	0	0	0	0	0	0	1	0
NN2025	1	1	0	1	1	0	0	0	0	1
NV1996	1	1	0	0	0	0	0	0	0	1
NVAB	1	1	1	0	1	0	0	0	1	1
OMZ175	1	1	1	0	1	1	0	0	0	1
P1	1	1	0	1	1	0	0	0	0	1
P6	1	1	0	1	1	0	0	0	0	1
PKUSS1	1	1	1	0	1	0	0	0	0	1
PKUSS10	1	1	1	0	1	0	0	0	1	1
PKUSS11	1	1	1	0	1	0	0	0	0	1
PKUSS2	1	1	1	0	1	1	0	0	0	1
PKUSS3	1	1	0	0	1	1	0	0	0	1
PKUSS4	1	1	1	0	1	0	0	0	1	1
PKUSS5	1	1	1	0	1	0	0	0	1	1
PKUSS6	1	1	0	0	1	1	0	0	0	1
PKUSS7	1	1	1	0	1	1	0	0	0	1
PKUSS8	1	1	1	0	1	1	0	0	0	1
PKUSS9	1	1	1	0	0	0	0	0	0	0
PKUSSHG01	1	1	1	0	1	0	0	0	0	1
PKUSSLG01	1	1	1	0	1	0	0	0	1	1
R221	1	1	1	0	1	1	0	0	0	1
S1	1	1	0	1	1	0	0	0	0	1
S1B	1	1	1	1	1	0	0	1	1	1
S4	1	1	0	1	1	0	0	0	0	1
SA38	1	1	1	0	0	0	0	0	1	0
SA41	1	1	0	0	1	0	0	0	1	0
SF1	1	1	1	1	1	0	0	1	0	1
SF12	1	1	1	0	0	0	0	0	1	0
SF14	1	1	0	0	0	1	0	0	0	1
SM1	1	1	1	0	1	1	1	0	0	1
SM4	1	1	1	1	0	0	0	1	0	1
SM6	1	1	0	1	1	0	0	0	0	1
ST1	1	1	1	0	1	0	0	0	0	1
ST6	1	1	0	1	0	0	0	1	0	0
T4	1	1	1	0	1	0	0	0	1	1
T8	1	1	0	0	1	0	1	0	0	0
TCI101	1	1	0	0	1	0	0	0	0	1
TCI109	1	1	0	0	1	0	0	0	0	1
TCI11	1	1	0	0	1	0	0	0	0	1
TCI110	1	1	1	0	1	0	0	0	0	1
TCI116	1	1	1	0	1	0	0	0	0	1
TCI120	1	1	0	0	0	0	0	0	0	1
TCI123	1	1	1	0	1	0	0	0	0	0
TCI125	1	1	1	0	1	0	0	0	0	1
TCI138	1	1	0	0	1	0	0	0	0	1
TCI143	1	1	0	0	0	0	0	0	0	1
TCI145	1	1	1	0	1	0	0	0	0	0
TCI146	1	1	0	0	1	0	0	0	0	0
TCI148	1	1	0	0	1	0	0	0	0	1
TCI149	1	1	0	0	1	0	0	0	0	1
TCI151	1	1	0	0	1	0	0	0	0	1
TCI152	1	1	1	0	0	0	0	0	0	0
TCI153	1	1	1	0	1	0	0	0	0	1
TCI154	1	1	0	0	1	0	0	0	0	1
TCI162	1	1	0	0	1	0	0	0	0	1
TCI163	1	1	1	0	1	0	0	0	0	1
TCI164	1	1	1	0	1	0	0	0	0	1
TCI169	1	1	1	0	1	0	0	0	0	1
TCI170	1	1	1	0	1	0	0	0	0	1
TCI173	1	1	1	0	1	0	0	0	0	1
TCI176	1	1	0	0	0	0	0	0	0	0
TCI177	1	1	1	0	1	0	0	0	0	0
TCI179	1	1	0	0	1	0	0	0	0	1
TCI187	0	1	0	0	0	0	0	0	0	0
TCI191	1	1	0	0	1	0	0	0	0	1
TCI196	1	1	1	0	1	0	0	0	0	1
TCI201	1	1	1	0	1	0	0	0	0	1
TCI202	1	1	0	0	1	0	0	0	0	1
TCI204	1	1	1	0	1	0	0	0	0	1
TCI210	1	1	1	0	1	0	0	0	0	1
TCI212	1	1	1	0	1	0	0	0	0	0
TCI218	1	1	1	0	0	0	0	0	0	0
TCI219	1	1	1	0	1	0	0	0	0	1
TCI220	1	1	1	0	0	0	0	0	0	0
TCI222	1	1	1	0	1	0	0	0	0	1
TCI223	1	1	0	0	1	0	0	0	0	1
TCI224	1	1	0	0	1	0	0	0	0	1
TCI227	1	1	0	0	1	0	0	0	0	1
TCI228	1	1	1	0	1	0	0	0	0	1
TCI234	1	1	1	0	1	0	0	0	0	0
TCI239	1	1	1	0	1	0	0	0	0	1
TCI242	1	1	1	0	1	0	0	0	0	1
TCI243	1	1	1	0	1	0	0	0	0	1
TCI244	1	1	1	0	1	0	0	0	0	1
TCI249	1	1	1	0	0	0	0	0	0	1
TCI256	1	1	1	0	1	0	0	0	0	1
TCI260	1	1	0	0	1	0	0	0	0	1
TCI264	1	1	0	0	1	0	0	0	0	1
TCI267	1	1	0	0	1	0	0	0	0	1
TCI268	1	1	1	0	0	0	0	0	0	0
TCI278	1	1	1	0	0	0	0	0	0	0
TCI279	1	1	0	0	1	0	0	0	0	1
TCI280	1	1	0	0	1	0	0	0	0	1
TCI289	1	1	0	0	1	0	0	0	0	1
TCI292	1	1	0	0	1	0	0	0	0	1
TCI294	1	1	1	0	1	0	0	0	0	0
TCI298	0	1	0	0	0	0	0	0	0	0
TCI30	1	1	1	0	1	0	0	0	0	0
TCI399	1	1	1	0	1	0	0	0	0	1
TCI400	1	1	1	0	1	0	0	0	0	1
TCI51	1	1	1	0	1	0	0	0	0	1
TCI62	1	1	0	0	1	0	0	0	0	1
TCI70	1	1	1	0	0	0	0	0	0	1
TCI75	1	1	1	0	1	0	0	0	0	0
TCI78	1	1	1	0	1	0	0	0	0	0
TCI82	1	1	1	0	1	0	0	0	0	1
TCI85	1	1	1	0	1	0	0	0	0	1
TCI86	1	1	1	0	1	0	0	0	0	1
TCI92	1	1	1	0	1	0	0	0	0	1
TCI96	1	1	0	0	0	0	0	0	0	0
TCI99	1	1	1	0	1	0	0	0	0	1
U138	0	1	1	0	1	0	0	0	0	1
U2A	1	1	1	0	1	0	0	0	0	1
U2B	1	1	1	0	0	0	0	0	0	1
UA140	1	1	0	0	1	1	0	0	0	1
UA159	1	1	1	0	1	0	0	0	0	1
UA159FR	1	1	1	0	1	0	0	0	0	1
UAB1	1	1	0	0	1	0	1	0	0	0
UAB10	1	1	0	1	1	0	0	1	1	1
UAB11	1	1	0	0	1	0	0	0	0	1
UAB12	1	1	0	1	1	0	0	0	0	1
UAB13	1	1	0	1	1	0	0	1	1	0
UAB14	1	1	0	1	1	0	0	1	1	1
UAB15	0	1	0	0	0	0	0	0	1	0
UAB16	1	1	0	0	1	0	0	0	1	0
UAB17	1	1	1	0	1	0	0	0	1	1
UAB18	1	1	1	0	0	0	0	0	0	0
UAB19	1	1	1	0	1	0	0	0	1	1
UAB2	1	1	1	0	0	0	0	0	1	1
UAB20	1	1	0	1	0	0	0	0	0	1
UAB21	1	1	1	0	1	0	0	0	0	1
UAB22	1	1	1	0	1	0	0	0	0	1
UAB23	1	1	1	0	0	0	0	0	1	0
UAB24	1	1	0	1	0	0	0	0	1	0
UAB25	1	1	1	0	1	0	0	0	1	1
UAB26	1	1	1	0	1	0	0	0	0	1
UAB27	1	1	1	0	1	0	0	0	1	1
UAB28	1	1	1	0	0	0	0	0	1	0
UAB29	1	1	0	0	1	0	0	0	0	1
UAB3	1	1	1	0	0	0	0	0	0	0
UAB30	1	1	1	0	1	1	0	0	0	0
UAB31	1	1	1	0	1	0	0	0	1	1
UAB32	1	1	1	1	1	0	0	1	0	1
UAB33	1	1	1	0	1	0	0	0	0	1
UAB34	1	1	1	0	0	0	0	0	0	0
UAB35	1	1	0	1	1	0	0	0	0	1
UAB36	1	1	1	0	1	0	0	0	0	1
UAB37	1	1	1	0	1	0	1	0	0	0
UAB38	1	1	0	0	1	1	0	0	0	1
UAB39	1	1	1	0	0	0	0	0	1	0
UAB4	1	1	1	0	0	0	0	0	0	0
UAB40	1	1	0	1	1	0	0	0	0	1
UAB5	1	1	1	0	1	1	0	0	0	1
UAB6	1	1	1	0	1	0	0	0	0	1
UAB7	1	1	1	0	1	0	0	0	0	1
UAB8	1	1	1	0	1	0	0	0	1	1
UAB9	1	1	1	0	0	0	0	0	1	0
W6	1	1	0	1	1	0	0	0	0	1
